# CircNFATc3 promotes Fetal Hemoglobin induction by regulating let-7b/GATA2 axis

**DOI:** 10.1101/2025.10.19.682992

**Authors:** Mandrita Mukherjee, Motiur Rahaman, Tuphan Kanti Dolai, Nishant Chakravorty

**Affiliations:** School of Medical Science and Technology, IIT Kharagpur, Kharagpur, Paschim Medinipur, West Bengal –721302, India; Department of Hematology, Nil Ratan Sircar Medical College and Hospital, Kolkata, West Bengal-700014, India

**Keywords:** CircRNA, miRNA, ceRNA network, fetal hemoglobin, erythropoiesis

## Abstract

Reactivation of developmentally suppressed fetal hemoglobin (HbF) holds therapeutic promise. However, the post-transcriptional control of regulators that orchestrate γ-globin (HBG1/2) expression is still elusive. This study aims to elucidate the highly understudied role of circular RNA (circRNA), circNFATc3, as post-transcriptional γ-globin regulator. This study evaluates the circNFATc3/let-7b/GATA2 axis and its relationship with HbF induction through computational and experimental molecular and cellular approaches, including gain and loss-of-function studies. These evaluations have revealed that competitive splicing of circNFATc3, at the expense of its linear transcript, sequesters let-7b miRNA, thereby reactivating GATA2-mediated HbF expression. Moreover, transcriptomic profiling of circNFATc3-overexpressed erythroid cells showed that its role is not only restricted to HbF induction but it may play a broader role in erythropoiesis, adding further complexity to the role of this circular transcript. Therefore, our study demonstrates a pivotal role of circNFATc3 as an HbF inducer and places this circRNA as a promising modifier in erythroid transcription programs, opening avenues for novel therapeutic strategies in β-thalassemia.
