## Supplementary data 6 for "CircNFATc3 promotes Fetal Hemoglobin induction by regulating let-7b/GATA2 axis"

### Sheet: Sheet1
RNA-Seq - Gene, Disease Ontology and Pathway Enrichment Analysis Report
S.No	Group	ID	Description	GeneRatio	BgRatio	pvalue	p.adjust	qvalue	geneID	Count
1	Control_vs_OE	hsa04512	ECM-receptor interaction	27/701	85/5894	0	0.00017	0.00015	SDC2/ITGA9/COL1A2/CD36/THBS1/COL1A1/TNN/COL5A1/ITGA2B/ITGB8/SDC1/VWF/COL4A6/CD44/SV2A/ITGA6/ITGB3/LAMB1/ITGA3/COL6A1/COL6A2/COL11A2/VTN/FN1/LAMB3/LAMA2/TNC	27
2	Control_vs_OE	hsa04020	Calcium signaling pathway	42/701	177/5894	1e-05	0.00056	0.0005	CHRNA7/HTR4/PDE1A/SLC8A3/ATP2B2/HTR5A/AVPR1A/HRH1/NOS1/CACNA1A/GRIN2A/MYLK/GRPR/CACNA1G/CACNA1H/ADCY1/ADRA1D/ADRB2/SPHK1/CAMK2A/ADCY9/PDGFRB/PLCB4/P2RX6/P2RX1/RYR1/ATP2B4/CACNA1I/ITPR2/ADCY4/ERBB3/PLCB1/P2RX7/PRKACB/TNNC1/HTR7/ADRB1/RYR2/CAMK2D/SLC8A1/P2RX3/HTR2C	42
3	Control_vs_OE	hsa04060	Cytokine-cytokine receptor interaction	56/701	265/5894	1e-05	0.00056	0.0005	KDR/BMP7/CRLF2/CXCR4/IL26/CSF2RB/NGFR/CXCL11/LIF/FLT4/OSMR/CCR7/IL1B/IL24/CCL2/KIT/CCL3/CCL4L2/CCL4L1/FAS/IL4R/IL11/INHBA/IL7R/FLT1/IL2RB/IL15/CSF1/TNFRSF12A/PDGFRB/IL6R/TNFRSF21/PLEKHO2/TNFSF9/VEGFA/IL13RA1/INHBC/IL1R1/TSLP/CXCL1/TNFSF12/TNFRSF10B/CSF3R/TNFSF4/CCL5/IL21R/CCR10/CXCL8/CD70/IL23A/INHBE/IL17B/IL20RB/TNFSF13B/GHR/PPBP	56
4	Control_vs_OE	hsa04974	Protein digestion and absorption	24/701	81/5894	1e-05	0.00067	0.0006	CPA2/COL1A2/SLC8A3/COL1A1/SLC16A10/COL5A1/PRSS2/PRSS1/COL4A6/SLC6A19/SLC7A8/ATP1B4/COL6A1/KCNN4/COL18A1/COL6A2/CTRL/COL11A2/KCNE3/COL9A3/COL9A2/MME/XPNPEP2/SLC8A1	24
5	Control_vs_OE	hsa04514	Cell adhesion molecules (CAMs)	33/701	136/5894	4e-05	0.0015	0.00135	SDC2/ITGA9/CD34/ESAM/NRCAM/CDH4/NEO1/CDH15/HLA-DPB1/ITGB8/SDC1/VCAN/NRXN3/CDH1/SELPLG/NFASC/PTPRF/CLDN6/ITGA6/HLA-DPA1/CD276/CLDN4/HLA-B/HLA-C/NRXN2/CD226/ICAM2/MADCAM1/CNTNAP1/ITGAM/NLGN4X/PTPRC/ALCAM	33
6	Control_vs_OE	hsa04640	Hematopoietic cell lineage	24/701	88/5894	6e-05	0.002	0.00181	CD34/CD36/CD9/ITGA2B/CD44/IL1B/KIT/ITGA6/ITGB3/IL4R/IL11/CR2/IL7R/ITGA3/CD14/CSF1/CD33/IL6R/CD3D/IL1R1/CSF3R/ITGAM/CD3G/MME	24
7	Control_vs_OE	hsa05414	Dilated cardiomyopathy	23/701	90/5894	0.00025	0.00709	0.00639	CACNG8/ITGA9/ITGA2B/SGCB/ITGB8/ITGA6/ADCY6/ITGB3/CACNA2D4/ADCY1/TTN/ITGA3/TNNI3/ADCY9/ADCY4/LAMA2/PRKACB/TNNC1/ADRB1/SGCG/RYR2/IGF1/SLC8A1	23
8	Control_vs_OE	hsa05323	Rheumatoid arthritis	22/701	92/5894	0.00089	0.02251	0.02029	ATP6V0A4/TEK/HLA-DPB1/IL1B/CCL2/CCL3/IL11/ACP5/FLT1/HLA-DPA1/IL15/CSF1/FOS/VEGFA/ATP6AP1/ATP6V1E2/CXCL1/CCL5/MMP1/CXCL8/IL23A/TNFSF13B	22
9	Control_vs_OE	hsa04510	Focal adhesion	39/701	200/5894	0.00107	0.02287	0.02062	KDR/ITGA9/COL1A2/THBS1/COL1A1/ACTN2/TNN/COL5A1/ITGA2B/FLT4/ITGB8/VWF/COL4A6/MYLK/ITGA6/ITGB3/LAMB1/FLT1/PAK6/ITGA3/COL6A1/COL6A2/VAV2/AKT3/SHC4/COL11A2/CAV1/PDGFRB/VEGFA/CCND2/VAV1/VTN/FN1/LAMB3/XIAP/BIRC3/LAMA2/TNC/IGF1	39
10	Control_vs_OE	hsa04360	Axon guidance	28/701	130/5894	0.00113	0.02287	0.02062	SEMA4D/CXCR4/SEMA3G/EPHB6/NRP1/NFATC4/NGEF/ABLIM1/SLIT3/EPHA4/SLIT1/EPHA1/EFNA1/SEMA6B/PAK6/SLIT2/SEMA7A/PLXNA2/EFNA3/RND1/SEMA3A/SEMA3B/ABLIM3/SEMA3C/RGS3/UNC5B/ROBO2/NTN1	28
11	Control_vs_OE	hsa04540	Gap junction	21/701	90/5894	0.00162	0.02966	0.02674	TUBA3C/GJA1/TUBB4A/DRD2/ADCY6/ADCY1/TUBB2B/TUBB3/TUBB2A/TUBB4B/ADCY9/PDGFRB/TUBA8/PLCB4/ITPR2/ADCY4/PLCB1/PRKACB/PRKG2/ADRB1/HTR2C	21
12	Control_vs_OE	hsa05146	Amoebiasis	23/701	106/5894	0.00275	0.0463	0.04174	COL1A2/COL1A1/ACTN2/COL5A1/COL4A6/IL1B/RAB7B/LAMB1/ADCY1/MUC2/CD14/COL11A2/PLCB4/FN1/IL1R1/LAMB3/CXCL1/CXCL8/ITGAM/LAMA2/PLCB1/PRKACB/SERPINB2	23
13	Control_vs_OE	hsa04940	Type I diabetes mellitus	12/701	45/5894	0.00508	0.07433	0.06701	HLA-DPB1/PTPRN2/IL1B/FAS/GZMB/PRF1/HLA-DPA1/HLA-B/HLA-C/GAD1/PTPRN/ICA1	12
14	Control_vs_OE	hsa05412	Arrhythmogenic right ventricular cardiomyopathy (ARVC)	17/701	74/5894	0.00515	0.07433	0.06701	GJA1/CACNG8/ITGA9/ACTN2/ITGA2B/SGCB/ITGB8/ITGA6/ITGB3/CACNA2D4/ITGA3/CTNNA2/LAMA2/DSC2/SGCG/RYR2/SLC8A1	17
15	Control_vs_OE	hsa05143	African trypanosomiasis	10/701	35/5894	0.00605	0.08148	0.07345	APOA1/HPR/IL1B/HBB/FAS/HBD/HBA1/HBA2/PLCB4/PLCB1	10
16	Control_vs_OE	hsa04970	Salivary secretion	19/701	89/5894	0.00744	0.09396	0.0847	ATP2B2/DMBT1/NOS1/KCNMA1/ADCY6/ATP1B4/ADCY1/ADRA1D/KCNN4/ADRB2/ADCY9/PLCB4/ATP2B4/ITPR2/ADCY4/PLCB1/PRKACB/PRKG2/ADRB1	19
17	Control_vs_OE	hsa04971	Gastric acid secretion	16/701	74/5894	0.0119	0.14143	0.1275	CA2/CFTR/MYLK/ADCY6/ATP1B4/ADCY1/KCNJ16/CAMK2A/ADCY9/PLCB4/KCNK2/ITPR2/ADCY4/PLCB1/PRKACB/CAMK2D	16
18	Control_vs_OE	hsa04610	Complement and coagulation cascades	15/701	69/5894	0.01393	0.1506	0.13577	A2M/VWF/SERPIND1/PLAT/CR2/SERPINE1/TFPI/C4B/CFI/MASP1/C4A/PLAU/SERPINC1/CFH/FGG	15
19	Control_vs_OE	hsa04972	Pancreatic secretion	20/701	101/5894	0.01417	0.1506	0.13577	CPA2/PLA2G5/CLCA1/ATP2B2/CA2/KCNMA1/PRSS2/PRSS1/CFTR/ADCY6/ATP1B4/ADCY1/CTRL/ADCY9/PLCB4/ATP2B4/ITPR2/ADCY4/PLCB1/RYR2	20
20	Control_vs_OE	hsa05410	Hypertrophic cardiomyopathy (HCM)	17/701	83/5894	0.01651	0.16671	0.1503	CACNG8/ITGA9/ITGA2B/SGCB/ITGB8/ITGA6/ITGB3/CACNA2D4/TTN/ITGA3/TNNI3/LAMA2/TNNC1/SGCG/RYR2/IGF1/SLC8A1	17
21	Control_vs_OE	hsa04080	Neuroactive ligand-receptor interaction	44/701	272/5894	0.01919	0.18455	0.16637	CHRNA7/HTR4/HTR5A/GLP1R/AVPR1A/THRB/HRH1/ADCYAP1R1/PRSS2/PRSS1/GRIN2A/CGA/ADRA2C/S1PR3/DRD2/GRPR/ADRA1D/GRID2/HTR1D/ADRB2/KISS1R/S1PR1/P2RX6/P2RX1/CALCR/GABRE/MTNR1A/APLNR/GRIK5/P2RX7/GABRG2/GLRA3/NPFFR2/PTH2R/P2RY1/HTR7/GRID1/P2RY8/ADRB1/GABRG1/GHR/P2RX3/HTR2C/CALCRL	44
22	Control_vs_OE	hsa04950	Maturity onset diabetes of the young	7/701	25/5894	0.02296	0.21077	0.19001	PKLR/GCK/BHLHA15/HNF4A/MAFA/NR5A2/PAX6	7
23	Control_vs_OE	hsa04916	Melanogenesis	19/701	101/5894	0.0274	0.24069	0.21698	WNT7A/WNT11/WNT9A/DCT/KIT/ADCY6/CREB3L3/ADCY1/WNT2B/WNT10B/CAMK2A/ADCY9/PLCB4/CREB3L4/ADCY4/PLCB1/WNT5B/PRKACB/CAMK2D	19
24	Control_vs_OE	hsa00260	Glycine, serine and threonine metabolism	8/701	32/5894	0.03009	0.25322	0.22828	ALAS2/GAMT/PSAT1/PSPH/PHGDH/AMT/DMGDH/CTH	8
25	Control_vs_OE	hsa05144	Malaria	11/701	51/5894	0.03441	0.27801	0.25063	SDC2/CD36/THBS1/SDC1/IL1B/CCL2/HBB/HBD/HBA1/HBA2/CXCL8	11
26	Control_vs_OE	hsa05130	Pathogenic Escherichia coli infection	12/701	58/5894	0.03745	0.28192	0.25415	TUBA3C/TUBB4A/CDH1/TUBB2B/HCLS1/CD14/TUBB3/TUBB2A/TUBB4B/TUBA8/TLR5/LY96	12
27	Control_vs_OE	hsa04062	Chemokine signaling pathway	31/701	189/5894	0.03768	0.28192	0.25415	GNG11/TIAM1/CXCR4/CXCL11/CCR7/CCL2/GNG12/CCL3/ADCY6/CCL4L2/CCL4L1/ADCY1/VAV2/PREX1/ITK/AKT3/SHC4/ADCY9/GNG7/PLCB4/GNG8/VAV1/GRK5/CXCL1/CCL5/CCR10/CXCL8/ADCY4/PLCB1/PRKACB/PPBP	31
28	Control_vs_OE	hsa04630	Jak-STAT signaling pathway	26/701	155/5894	0.04249	0.30652	0.27633	CRLF2/IL26/CSF2RB/LIF/OSMR/IL24/SPRY1/IL4R/IL11/IL7R/IL2RB/AKT3/IL15/IL6R/CCND2/IL13RA1/SPRY2/TSLP/PTPN6/CSF3R/SOCS2/IL21R/IL23A/IL20RB/GHR/CBLB	26
29	Control_vs_OE	hsa00910	Nitrogen metabolism	6/701	23/5894	0.04749	0.33076	0.29819	CA2/CA1/ASNS/AMT/CTH/CA9	6
