## Supplementary data 10 for "CircNFATc3 promotes Fetal Hemoglobin induction by regulating let-7b/GATA2 axis"

### Sheet: Sheet 1 - Supplementary data 10
Supplementary data 10
ONTOLOGY	ID	Description	GeneRatio	BgRatio	RichFactor	FoldEnrichment	zScore	pvalue	p.adjust	qvalue	geneID	Count
BP	GO:0006935	chemotaxis	22/200	466/18805	0.0472103	4.43895	7.79392	5.49814e-09	4.68033e-06	4.05354e-06	PTAFR/S1PR1/S100A4/HSD3B7/SEMA7A/CD74/CSF1/PERP/PREX1/TUBB2B/ENG/ALOX5/GPNMB/TRPM2/CCL2/NRP1/CCR7/JAML/SLAMF8/S100A9/TNFAIP6/TIAM1	22
BP	GO:0042330	taxis	22/200	468/18805	0.0470085	4.41998	7.76797	5.94384e-09	4.68033e-06	4.05354e-06	PTAFR/S1PR1/S100A4/HSD3B7/SEMA7A/CD74/CSF1/PERP/PREX1/TUBB2B/ENG/ALOX5/GPNMB/TRPM2/CCL2/NRP1/CCR7/JAML/SLAMF8/S100A9/TNFAIP6/TIAM1	22
BP	GO:0015670	carbon dioxide transport	6/200	15/18805	0.4	37.61	14.7064	6.20451e-09	4.68033e-06	4.05354e-06	HBG2/HBG1/HBE1/HBA2/HBA1/HBB	6
BP	GO:0015671	oxygen transport	6/200	15/18805	0.4	37.61	14.7064	6.20451e-09	4.68033e-06	4.05354e-06	HBG2/HBG1/HBE1/HBA2/HBA1/HBB	6
BP	GO:0019755	one-carbon compound transport	7/200	26/18805	0.269231	25.3144	12.8629	7.68022e-09	4.68033e-06	4.05354e-06	HBG2/HBG1/HBE1/HBA2/HBA1/AQP3/HBB	7
BP	GO:0060326	cell chemotaxis	17/200	325/18805	0.0523077	4.91823	7.38764	7.59571e-08	3.3988e-05	2.94363e-05	S1PR1/HSD3B7/CD74/CSF1/PERP/PREX1/ENG/ALOX5/TRPM2/CCL2/NRP1/CCR7/JAML/SLAMF8/S100A9/TNFAIP6/TIAM1	17
BP	GO:0015669	gas transport	6/200	22/18805	0.272727	25.6432	11.9909	8.69268e-08	3.3988e-05	2.94363e-05	HBG2/HBG1/HBE1/HBA2/HBA1/HBB	6
BP	GO:0045785	positive regulation of cell adhesion	21/200	499/18805	0.0420842	3.95696	6.94104	8.92366e-08	3.3988e-05	2.94363e-05	CHST2/PIK3R2/TFRC/SHB/PTAFR/IL4I1/CR1/ZFHX3/EMILIN2/CD74/CSF1/PREX1/HLA-DPA1/ALOX5/S100A10/CCL2/NRP1/CCR7/EMP2/HLA-DPB1/LIF	21
BP	GO:0030595	leukocyte chemotaxis	14/200	234/18805	0.0598291	5.62543	7.38189	2.20625e-07	7.46938e-05	6.46909e-05	S1PR1/HSD3B7/CD74/CSF1/PERP/PREX1/ALOX5/TRPM2/CCL2/CCR7/JAML/SLAMF8/S100A9/TNFAIP6	14
BP	GO:0072593	reactive oxygen species metabolic process	14/200	245/18805	0.0571429	5.37286	7.14307	3.85904e-07	0.000117585	0.000101838	HBG2/HBG1/HBE1/HK2/ZC3H12A/IER3/HBA2/HBA1/PREX1/PDK4/COL6A1/ALOX5/HBB/NCF1	14
BP	GO:0097530	granulocyte migration	11/200	149/18805	0.0738255	6.94144	7.5492	5.74687e-07	0.000159188	0.00013787	CD74/CSF1/PERP/PREX1/CCL2/CCR7/EMP2/JAML/SLAMF8/S100A9/TNFAIP6	11
BP	GO:0042744	hydrogen peroxide catabolic process	6/200	31/18805	0.193548	18.1984	9.93609	7.92054e-07	0.000201116	0.000174182	HBG2/HBG1/HBE1/HBA2/HBA1/HBB	6
BP	GO:0070661	leukocyte proliferation	16/200	344/18805	0.0465116	4.37326	6.54676	8.94929e-07	0.000209757	0.000181667	TFRC/SHB/TNFRSF9/IL4I1/CR1/TNFRSF1B/ENPP3/IKZF3/CD74/CSF1/HLA-DPA1/GPNMB/EMP2/HLA-DPB1/CSF2RB/CLC	16
BP	GO:0050900	leukocyte migration	17/200	395/18805	0.043038	4.04665	6.34481	1.17884e-06	0.000256567	0.000222208	CHST2/PTAFR/S1PR1/HSD3B7/CD74/CSF1/PERP/PREX1/ALOX5/TRPM2/CCL2/CCR7/EMP2/JAML/SLAMF8/S100A9/TNFAIP6	17
BP	GO:0070663	regulation of leukocyte proliferation	14/200	273/18805	0.0512821	4.82179	6.59497	1.40823e-06	0.000286059	0.00024775	TFRC/TNFRSF9/IL4I1/CR1/TNFRSF1B/ENPP3/IKZF3/CD74/CSF1/HLA-DPA1/GPNMB/HLA-DPB1/CSF2RB/CLC	14
BP	GO:1990266	neutrophil migration	9/200	107/18805	0.0841121	7.90864	7.4304	2.12225e-06	0.000404155	0.000350031	CD74/PERP/PREX1/CCR7/EMP2/JAML/SLAMF8/S100A9/TNFAIP6	9
BP	GO:0032943	mononuclear cell proliferation	14/200	308/18805	0.0454545	4.27386	6.00635	5.7279e-06	0.0010241	0.000886956	TFRC/SHB/TNFRSF9/IL4I1/CR1/TNFRSF1B/IKZF3/CD74/CSF1/HLA-DPA1/GPNMB/EMP2/HLA-DPB1/CLC	14
BP	GO:0071621	granulocyte chemotaxis	9/200	122/18805	0.0737705	6.93627	6.82018	6.2947e-06	0.0010241	0.000886956	CD74/CSF1/PERP/PREX1/CCL2/CCR7/JAML/S100A9/TNFAIP6	9
BP	GO:0010975	regulation of neuron projection development	17/200	448/18805	0.0379464	3.56791	5.70353	6.38594e-06	0.0010241	0.000886956	TSKU/PAK1/BAIAP2/NCS1/ZNF296/SEMA7A/APOE/PREX1/TUBB2B/ENC1/UST/PRAG1/CDH1/NRP1/ULK2/S100A9/TIAM1	17
BP	GO:0002697	regulation of immune effector process	16/200	414/18805	0.0386473	3.63382	5.61834	9.60802e-06	0.00146378	0.00126775	TFRC/SHB/IL18R1/PTAFR/ZC3H12A/IL4I1/CR1/TNFRSF1B/ENPP3/SEMA7A/CD74/A2M/NCF1/SLAMF8/S100A9/CLC	16
BP	GO:0098869	cellular oxidant detoxification	8/200	99/18805	0.0808081	7.59798	6.82438	1.06499e-05	0.00154526	0.00133832	HBG2/HBG1/HBE1/HBA2/HBA1/APOE/HBB/S100A9	8
BP	GO:0032944	regulation of mononuclear cell proliferation	12/200	248/18805	0.0483871	4.5496	5.83413	1.45443e-05	0.00201438	0.00174462	TFRC/TNFRSF9/IL4I1/CR1/TNFRSF1B/IKZF3/CD74/CSF1/HLA-DPA1/GPNMB/HLA-DPB1/CLC	12
BP	GO:0070372	regulation of ERK1 and ERK2 cascade	13/200	296/18805	0.0439189	4.12948	5.62667	1.78987e-05	0.00237119	0.00205364	CNKSR3/NDRG2/SEMA7A/CD74/APOE/AKAP12/GPNMB/NRP1/CCR7/LIF/CHI3L1/TIAM1/GBP1	13
BP	GO:0046651	lymphocyte proliferation	13/200	300/18805	0.0433333	4.07442	5.5655	2.06104e-05	0.00261666	0.00226624	TFRC/SHB/TNFRSF9/IL4I1/CR1/TNFRSF1B/IKZF3/CD74/HLA-DPA1/GPNMB/EMP2/HLA-DPB1/CLC	13
BP	GO:0050920	regulation of chemotaxis	11/200	217/18805	0.0506912	4.76624	5.78559	2.16485e-05	0.00263851	0.00228516	S1PR1/CD74/CSF1/PERP/TUBB2B/CCL2/NRP1/CCR7/SLAMF8/TNFAIP6/TIAM1	11
BP	GO:0042743	hydrogen peroxide metabolic process	6/200	55/18805	0.109091	10.2573	7.12835	2.52257e-05	0.00295626	0.00256036	HBG2/HBG1/HBE1/HBA2/HBA1/HBB	6
BP	GO:0030593	neutrophil chemotaxis	7/200	84/18805	0.0833333	7.83542	6.50977	3.14144e-05	0.00354517	0.0030704	CD74/PERP/PREX1/CCR7/JAML/S100A9/TNFAIP6	7
BP	GO:0070371	ERK1 and ERK2 cascade	13/200	319/18805	0.0407524	3.83174	5.28874	3.9021e-05	0.00424632	0.00367765	CNKSR3/NDRG2/SEMA7A/CD74/APOE/AKAP12/GPNMB/NRP1/CCR7/LIF/CHI3L1/TIAM1/GBP1	13
BP	GO:0097529	myeloid leukocyte migration	11/200	237/18805	0.0464135	4.36403	5.40352	4.85534e-05	0.00510146	0.00441828	CD74/CSF1/PERP/PREX1/CCL2/CCR7/EMP2/JAML/SLAMF8/S100A9/TNFAIP6	11
BP	GO:1903039	positive regulation of leukocyte cell-cell adhesion	12/200	285/18805	0.0421053	3.95895	5.21873	5.68113e-05	0.00568409	0.00492288	CHST2/TFRC/SHB/PTAFR/IL4I1/CR1/CD74/HLA-DPA1/ALOX5/CCL2/CCR7/HLA-DPB1	12
BP	GO:1990748	cellular detoxification	8/200	125/18805	0.064	6.0176	5.83563	5.78296e-05	0.00568409	0.00492288	HBG2/HBG1/HBE1/HBA2/HBA1/APOE/HBB/S100A9	8
BP	GO:0050670	regulation of lymphocyte proliferation	11/200	243/18805	0.0452675	4.25628	5.29709	6.08476e-05	0.00579383	0.00501792	TFRC/TNFRSF9/IL4I1/CR1/TNFRSF1B/IKZF3/CD74/HLA-DPA1/GPNMB/HLA-DPB1/CLC	11
BP	GO:0007159	leukocyte cell-cell adhesion	15/200	433/18805	0.034642	3.25722	4.92679	6.43516e-05	0.0059418	0.00514608	CHST2/TFRC/SHB/PTAFR/ZC3H12A/IL4I1/CR1/CD74/HLA-DPA1/ALOX5/GPNMB/CCL2/CCR7/HLA-DPB1/S100A9	15
BP	GO:0022409	positive regulation of cell-cell adhesion	13/200	337/18805	0.0385757	3.62708	5.04549	6.83401e-05	0.00612448	0.00530429	CHST2/TFRC/SHB/PTAFR/IL4I1/CR1/EMILIN2/CD74/HLA-DPA1/ALOX5/CCL2/CCR7/HLA-DPB1	13
BP	GO:0051017	actin filament bundle assembly	9/200	166/18805	0.0542169	5.09774	5.4981	7.30915e-05	0.00636314	0.00551099	PIK3R2/PAK1/BAIAP2/S1PR1/ESPN/FAM171A1/S100A10/FHDC1/NRP1	9
BP	GO:0061572	actin filament bundle organization	9/200	170/18805	0.0529412	4.97779	5.40166	8.77838e-05	0.00713328	0.00617799	PIK3R2/PAK1/BAIAP2/S1PR1/ESPN/FAM171A1/S100A10/FHDC1/NRP1	9
BP	GO:0050863	regulation of T cell activation	14/200	395/18805	0.035443	3.33253	4.85763	8.89611e-05	0.00713328	0.00617799	TFRC/SHB/TNFRSF9/ZC3H12A/IL4I1/CR1/TNFRSF1B/CD74/HLA-DPA1/GPNMB/CCL2/CCR7/HLA-DPB1/CLC	14
BP	GO:1903037	regulation of leukocyte cell-cell adhesion	14/200	395/18805	0.035443	3.33253	4.85763	8.89611e-05	0.00713328	0.00617799	CHST2/TFRC/SHB/PTAFR/ZC3H12A/IL4I1/CR1/CD74/HLA-DPA1/ALOX5/GPNMB/CCL2/CCR7/HLA-DPB1	14
BP	GO:0097237	cellular response to toxic substance	8/200	135/18805	0.0592593	5.57185	5.52729	9.94964e-05	0.00764529	0.00662143	HBG2/HBG1/HBE1/HBA2/HBA1/APOE/HBB/S100A9	8
BP	GO:0007009	plasma membrane organization	9/200	173/18805	0.0520231	4.89147	5.3313	0.000100365	0.00764529	0.00662143	UGCG/BAIAP2/CR1/SLC4A1/COL6A1/S100A10/EMP2/COL5A1/A4GALT	9
BP	GO:0002536	respiratory burst involved in inflammatory response	3/200	10/18805	0.3	28.2075	8.92263	0.000134595	0.0100027	0.00866317	NCF1/SLAMF8/S100A9	3
BP	GO:1902622	regulation of neutrophil migration	5/200	48/18805	0.104167	9.79427	6.32505	0.000152868	0.0110902	0.00960502	CD74/PERP/CCR7/SLAMF8/TNFAIP6	5
BP	GO:0042129	regulation of T cell proliferation	9/200	184/18805	0.048913	4.59905	5.08652	0.000160197	0.0113516	0.0098314	TFRC/TNFRSF9/IL4I1/CR1/TNFRSF1B/HLA-DPA1/GPNMB/HLA-DPB1/CLC	9
BP	GO:0030038	contractile actin filament bundle assembly	7/200	114/18805	0.0614035	5.77346	5.30024	0.000218288	0.0147805	0.0128011	PIK3R2/PAK1/S1PR1/FAM171A1/S100A10/FHDC1/NRP1	7
BP	GO:0043149	stress fiber assembly	7/200	114/18805	0.0614035	5.77346	5.30024	0.000218288	0.0147805	0.0128011	PIK3R2/PAK1/S1PR1/FAM171A1/S100A10/FHDC1/NRP1	7
BP	GO:0010721	negative regulation of cell development	11/200	285/18805	0.0385965	3.62904	4.63686	0.000247222	0.0163758	0.0141827	BTG2/SHB/ZC3H12A/CR1/ZBTB46/CD74/CDH1/NRP1/ULK2/TNFAIP6/LILRB3	11
BP	GO:0034612	response to tumor necrosis factor	10/200	241/18805	0.0414938	3.90145	4.70017	0.000266323	0.0170216	0.0147421	ZC3H12A/TNFRSF1B/SLC2A4/NMNAT3/CD14/AKAP12/CCL2/CHI3L1/GBP1/AFF3	10
BP	GO:0071622	regulation of granulocyte chemotaxis	5/200	54/18805	0.0925926	8.70602	5.87949	0.000268144	0.0170216	0.0147421	CD74/CSF1/PERP/CCR7/TNFAIP6	5
BP	GO:1902105	regulation of leukocyte differentiation	12/200	340/18805	0.0352941	3.31853	4.47304	0.000295408	0.0183695	0.0159095	SHB/ZC3H12A/IL4I1/CR1/ZBTB46/IKZF3/CD74/CSF1/LIF/SLAMF8/TNFAIP6/LILRB3	12
BP	GO:0019886	antigen processing and presentation of exogenous peptide antigen via MHC class II	4/200	31/18805	0.129032	12.1323	6.43148	0.000311949	0.0190102	0.0164643	CD74/HLA-DPA1/HLA-DPB1/CTSE	4
BP	GO:0001954	positive regulation of cell-matrix adhesion	5/200	56/18805	0.0892857	8.39509	5.74611	0.000318361	0.0190205	0.0164733	CSF1/S100A10/NRP1/CCR7/EMP2	5
BP	GO:0010232	vascular transport	6/200	88/18805	0.0681818	6.4108	5.27484	0.00035275	0.019876	0.0172142	TFRC/LRP1/SLC2A4/APOE/SLC4A8/SLC4A3	6
BP	GO:0150104	transport across blood-brain barrier	6/200	88/18805	0.0681818	6.4108	5.27484	0.00035275	0.019876	0.0172142	TFRC/LRP1/SLC2A4/APOE/SLC4A8/SLC4A3	6
BP	GO:0036336	dendritic cell migration	4/200	32/18805	0.125	11.7531	6.31202	0.000353565	0.019876	0.0172142	ALOX5/TRPM2/CCR7/SLAMF8	4
BP	GO:0032609	type II interferon production	7/200	124/18805	0.0564516	5.30786	4.98997	0.000365295	0.019876	0.0172142	IL18R1/ZC3H12A/CR1/CD14/HLA-DPA1/CCR7/HLA-DPB1	7
BP	GO:0032649	regulation of type II interferon production	7/200	124/18805	0.0564516	5.30786	4.98997	0.000365295	0.019876	0.0172142	IL18R1/ZC3H12A/CR1/CD14/HLA-DPA1/CCR7/HLA-DPB1	7
BP	GO:0001765	membrane raft assembly	3/200	14/18805	0.214286	20.1482	7.43092	0.000395642	0.0211495	0.0183172	COL6A1/S100A10/EMP2	3
BP	GO:0051056	regulation of small GTPase mediated signal transduction	11/200	303/18805	0.0363036	3.41345	4.39112	0.00041592	0.0218041	0.0188841	CYTH1/IQSEC1/ARHGAP22/CSF1/APOE/PREX1/IQSEC3/ARHGAP31/PRAG1/NRP1/TIAM1	11
BP	GO:0002688	regulation of leukocyte chemotaxis	7/200	127/18805	0.0551181	5.18248	4.90338	0.000422199	0.0218041	0.0188841	CD74/CSF1/PERP/CCL2/CCR7/SLAMF8/TNFAIP6	7
BP	GO:0098754	detoxification	8/200	168/18805	0.047619	4.47738	4.69401	0.000443338	0.0225142	0.0194991	HBG2/HBG1/HBE1/HBA2/HBA1/APOE/HBB/S100A9	8
BP	GO:0007015	actin filament organization	14/200	463/18805	0.0302376	2.84309	4.16331	0.000453346	0.022645	0.0196124	MICALL2/PIK3R2/PAK1/BAIAP2/S1PR1/RND1/ESPN/PREX1/FAM171A1/S100A10/FHDC1/NRP1/CCR7/EMP2	14
BP	GO:0031348	negative regulation of defense response	11/200	308/18805	0.0357143	3.35804	4.32614	0.000477077	0.023446	0.0203061	ZDHHC18/METRNL/CR1/TNFRSF1B/ENPP3/IER3/APOE/ALOX5/A2M/SLAMF8/TNFAIP6	11
BP	GO:0002495	antigen processing and presentation of peptide antigen via MHC class II	4/200	35/18805	0.114286	10.7457	5.9833	0.000502155	0.0238539	0.0206594	CD74/HLA-DPA1/HLA-DPB1/CTSE	4
BP	GO:0090022	regulation of neutrophil chemotaxis	4/200	35/18805	0.114286	10.7457	5.9833	0.000502155	0.0238539	0.0206594	CD74/PERP/CCR7/TNFAIP6	4
BP	GO:0010977	negative regulation of neuron projection development	7/200	131/18805	0.0534351	5.02424	4.7921	0.000508862	0.0238539	0.0206594	TSKU/ZNF296/APOE/PRAG1/CDH1/NRP1/ULK2	7
BP	GO:0042098	T cell proliferation	9/200	217/18805	0.0414747	3.89965	4.45436	0.000540247	0.0249414	0.0216012	TFRC/TNFRSF9/IL4I1/CR1/TNFRSF1B/HLA-DPA1/GPNMB/HLA-DPB1/CLC	9
BP	GO:0045577	regulation of B cell differentiation	4/200	36/18805	0.111111	10.4472	5.88248	0.000560259	0.0254793	0.0220671	IL4I1/CR1/IKZF3/SLAMF8	4
BP	GO:0002504	antigen processing and presentation of peptide or polysaccharide antigen via MHC class II	4/200	37/18805	0.108108	10.1649	5.78553	0.000622984	0.0279152	0.0241768	CD74/HLA-DPA1/HLA-DPB1/CTSE	4
BP	GO:0009636	response to toxic substance	10/200	272/18805	0.0367647	3.4568	4.23162	0.000687842	0.0303747	0.0263069	HBG2/HBG1/HBE1/HBA2/HBA1/APOE/COL6A1/HBB/CDH1/S100A9	10
BP	GO:0002679	respiratory burst involved in defense response	3/200	17/18805	0.176471	16.5926	6.66852	0.000721925	0.0311421	0.0269715	NCF1/SLAMF8/S100A9	3
BP	GO:0030217	T cell differentiation	11/200	324/18805	0.0339506	3.19221	4.12683	0.00072566	0.0311421	0.0269715	PIK3R2/SHB/IL18R1/TNFRSF9/ZC3H12A/IL4I1/CR1/IKZF3/CD74/PREX1/CCR7	11
BP	GO:0071674	mononuclear cell migration	9/200	230/18805	0.0391304	3.67924	4.23874	0.000818489	0.034638	0.0299993	S1PR1/HSD3B7/CSF1/ALOX5/TRPM2/CCL2/CCR7/JAML/SLAMF8	9
BP	GO:0045730	respiratory burst	4/200	40/18805	0.1	9.4025	5.51556	0.000840896	0.0350988	0.0303984	CD52/NCF1/SLAMF8/S100A9	4
BP	GO:0050770	regulation of axonogenesis	7/200	143/18805	0.048951	4.60262	4.48366	0.000856559	0.0352694	0.0305461	PAK1/SEMA7A/UST/CDH1/NRP1/ULK2/TIAM1	7
BP	GO:0046031	ADP metabolic process	6/200	105/18805	0.0571429	5.37286	4.6587	0.00090261	0.03667	0.0317592	HK2/IER3/SLC4A1/AK4/COL6A1/SLC2A6	6
BP	GO:0002478	antigen processing and presentation of exogenous peptide antigen	4/200	41/18805	0.097561	9.17317	5.43182	0.000924122	0.0368487	0.0319139	CD74/HLA-DPA1/HLA-DPB1/CTSE	4
BP	GO:0050727	regulation of inflammatory response	13/200	442/18805	0.0294118	2.76544	3.8942	0.000931194	0.0368487	0.0319139	METRNL/TNFRSF1B/ENPP3/IER3/SEMA7A/APOE/ALOX5/CCR7/NCF1/SLAMF8/S100A9/TNFAIP6/GBP1	13
BP	GO:0050921	positive regulation of chemotaxis	7/200	146/18805	0.0479452	4.50805	4.41187	0.00096751	0.0377949	0.0327334	S1PR1/CD74/CSF1/PERP/NRP1/CCR7/TIAM1	7
BP	GO:0002685	regulation of leukocyte migration	9/200	236/18805	0.0381356	3.5857	4.14443	0.000981395	0.037852	0.0327829	CHST2/PTAFR/CD74/CSF1/PERP/CCL2/CCR7/SLAMF8/TNFAIP6	9
BP	GO:0020027	hemoglobin metabolic process	3/200	19/18805	0.157895	14.8461	6.26053	0.00101275	0.038097	0.0329951	ALAS2/AHSP/EPB42	3
BP	GO:0060263	regulation of respiratory burst	3/200	19/18805	0.157895	14.8461	6.26053	0.00101275	0.038097	0.0329951	NCF1/SLAMF8/S100A9	3
BP	GO:0032102	negative regulation of response to external stimulus	13/200	448/18805	0.0290179	2.7284	3.83892	0.00105239	0.0391053	0.0338683	ZDHHC18/METRNL/CR1/TNFRSF1B/ENPP3/IER3/APOE/ALOX5/CCL2/NRP1/A2M/SLAMF8/TNFAIP6	13
BP	GO:0045655	regulation of monocyte differentiation	3/200	20/18805	0.15	14.1037	6.07897	0.00118219	0.043399	0.0375871	ZBTB46/CD74/CSF1	3
BP	GO:0030099	myeloid cell differentiation	13/200	455/18805	0.0285714	2.68643	3.77556	0.00121022	0.0438991	0.0380202	KLF1/TFRC/ZBTB46/CD74/CSF1/SLC4A1/ALAS2/AHSP/EPB42/CCR7/LIF/TNFAIP6/LILRB3	13
BP	GO:0070374	positive regulation of ERK1 and ERK2 cascade	8/200	198/18805	0.040404	3.79899	4.10507	0.00129361	0.0458373	0.0396988	SEMA7A/CD74/APOE/AKAP12/GPNMB/NRP1/CCR7/CHI3L1	8
BP	GO:0032956	regulation of actin cytoskeleton organization	11/200	348/18805	0.0316092	2.97205	3.84993	0.00129373	0.0458373	0.0396988	PIK3R2/PAK1/BAIAP2/LRP1/S1PR1/RND1/PREX1/S100A10/TRPM2/NRP1/CCR7	11
BP	GO:0007409	axonogenesis	13/200	459/18805	0.0283224	2.66302	3.73988	0.00130895	0.0458435	0.0397042	TSKU/PAK1/BAIAP2/S100A6/SEMA7A/APOE/TUBB2B/SEMA6B/UST/CDH1/NRP1/ULK2/TIAM1	13
BP	GO:0002523	leukocyte migration involved in inflammatory response	3/200	21/18805	0.142857	13.4321	5.90999	0.00136847	0.0463303	0.0401258	ALOX5/SLAMF8/S100A9	3
BP	GO:0032011	ARF protein signal transduction	3/200	21/18805	0.142857	13.4321	5.90999	0.00136847	0.0463303	0.0401258	CYTH1/IQSEC1/IQSEC3	3
BP	GO:0032012	regulation of ARF protein signal transduction	3/200	21/18805	0.142857	13.4321	5.90999	0.00136847	0.0463303	0.0401258	CYTH1/IQSEC1/IQSEC3	3
BP	GO:0043410	positive regulation of MAPK cascade	13/200	464/18805	0.0280172	2.63432	3.69581	0.00144174	0.0479956	0.041568	AVPI1/PAK1/TRAF4/ZC3H12A/SEMA7A/CD74/APOE/AKAP12/GPNMB/NRP1/CCR7/LIF/CHI3L1	13
BP	GO:0032535	regulation of cellular component size	11/200	353/18805	0.0311615	2.92996	3.79523	0.00144916	0.0479956	0.041568	PIK3R2/BAIAP2/SEMA7A/APOE/PREX1/KCNN4/COL6A1/CDH1/NRP1/CCR7/ULK2	11
BP	GO:0070555	response to interleukin-1	6/200	116/18805	0.0517241	4.86336	4.3274	0.00151167	0.0495275	0.0428948	ZC3H12A/IL1RN/AKAP12/CCL2/CHI3L1/GBP1	6
CC	GO:0005833	hemoglobin complex	7/209	12/19880	0.583333	55.4864	19.4607	9.72302e-12	2.76134e-09	2.25165e-09	HBG2/HBG1/HBE1/HBA2/HBA1/AHSP/HBB	7
CC	GO:0031838	haptoglobin-hemoglobin complex	6/209	11/19880	0.545455	51.8834	17.3997	5.55665e-10	7.89044e-08	6.43401e-08	HBG2/HBG1/HBE1/HBA2/HBA1/HBB	6
CC	GO:0072562	blood microparticle	10/209	145/19880	0.0689655	6.55997	6.92621	3.19492e-06	0.000302453	0.000246626	HBG2/TFRC/HBE1/HBA2/HBA1/SLC4A1/APOE/ENG/HBB/A2M	10
CC	GO:0062023	collagen-containing extracellular matrix	16/209	432/19880	0.037037	3.52295	5.46475	1.43342e-05	0.00101773	0.000829877	AGRN/S100A6/S100A4/SEMA7A/EMILIN2/APOE/COL6A2/COL18A1/TGFBI/COL6A1/ACHE/S100A10/A2M/COL5A1/S100A9/CLC	16
CC	GO:0009897	external side of plasma membrane	15/209	401/19880	0.0374065	3.55809	5.33411	2.38216e-05	0.00135307	0.00110331	FCRLB/TFRC/TNFRSF9/ENPP3/SLC2A4/S1PR1/SEMA7A/CD74/CD14/ENG/SLAMF7/SLC4A3/CLEC10A/CCR7/CSF2RB	15
CC	GO:0071682	endocytic vesicle lumen	4/209	23/19880	0.173913	16.5425	7.68752	8.98513e-05	0.00425296	0.00346795	HBA2/HBA1/APOE/HBB	4
CC	GO:0005604	basement membrane	6/209	97/19880	0.0618557	5.88369	4.96987	0.000560949	0.0227585	0.0185577	AGRN/COL18A1/TGFBI/COL6A1/ACHE/COL5A1	6
CC	GO:0042613	MHC class II protein complex	3/209	17/19880	0.176471	16.7858	6.7116	0.000698573	0.0247993	0.0202218	CD74/HLA-DPA1/HLA-DPB1	3
CC	GO:0005912	adherens junction	8/209	189/19880	0.042328	4.02623	4.30879	0.000894819	0.0282365	0.0230246	CYTH1/ARVCF/BAIAP2/NIBAN2/RND1/TRIM29/CDH1/STXBP6	8
CC	GO:0030669	clathrin-coated endocytic vesicle membrane	5/209	75/19880	0.0666667	6.34131	4.77692	0.00116347	0.0330426	0.0269435	TFRC/CD74/APOE/HLA-DPA1/HLA-DPB1	5
CC	GO:0030139	endocytic vesicle	11/209	358/19880	0.0307263	2.92267	3.78391	0.00148742	0.0378567	0.030869	CD82/TFRC/LRP1/HBA2/HBA1/CD74/APOE/HLA-DPA1/HBB/HLA-DPB1/NCF1	11
CC	GO:0009898	cytoplasmic side of plasma membrane	7/209	161/19880	0.0434783	4.13564	4.11769	0.00159958	0.0378567	0.030869	CYTH1/S100A6/SLC4A1/GEM/CDH1/DTNA/NCF1	7
CC	GO:0070820	tertiary granule	7/209	164/19880	0.0426829	4.05998	4.05591	0.00177734	0.0388281	0.0316612	LYZ/PTAFR/TCN1/CR1/HBB/TRPM2/TNFAIP6	7
CC	GO:0005581	collagen trimer	5/209	86/19880	0.0581395	5.53021	4.33968	0.00213937	0.0420514	0.0342895	EMILIN2/COL6A2/COL18A1/COL6A1/COL5A1	5
CC	GO:0042611	MHC protein complex	3/209	25/19880	0.12	11.4144	5.37062	0.00222102	0.0420514	0.0342895	CD74/HLA-DPA1/HLA-DPB1	3
CC	GO:1904724	tertiary granule lumen	4/209	55/19880	0.0727273	6.91779	4.52993	0.00266245	0.0472584	0.0385354	LYZ/TCN1/HBB/TNFAIP6	4
MF	GO:0031720	haptoglobin binding	6/208	10/18639	0.6	53.7663	17.7304	3.6358e-10	1.94879e-07	1.7758e-07	HBG2/HBG1/HBE1/HBA2/HBA1/HBB	6
MF	GO:0005344	oxygen carrier activity	6/208	14/18639	0.428571	38.4045	14.8729	5.00878e-09	1.34235e-06	1.2232e-06	HBG2/HBG1/HBE1/HBA2/HBA1/HBB	6
MF	GO:0019825	oxygen binding	6/208	34/18639	0.176471	15.8136	9.18424	1.86207e-06	0.000332689	0.000303158	HBG2/HBG1/HBE1/HBA2/HBA1/HBB	6
MF	GO:0019955	cytokine binding	10/208	144/18639	0.0694444	6.22296	6.68386	5.05233e-06	0.000567222	0.000516872	TSKU/IL18R1/TNFRSF1B/CD74/IL1RN/ENG/NRP1/CCR7/A2M/GBP1	10
MF	GO:0016209	antioxidant activity	8/208	86/18639	0.0930233	8.33587	7.24353	5.29125e-06	0.000567222	0.000516872	HBG2/HBG1/HBE1/HBA2/HBA1/APOE/HBB/S100A9	8
MF	GO:0004601	peroxidase activity	6/208	57/18639	0.105263	9.43269	6.77352	4.05872e-05	0.00360212	0.00328237	HBG2/HBG1/HBE1/HBA2/HBA1/HBB	6
MF	GO:0016684	oxidoreductase activity, acting on peroxide as acceptor	6/208	59/18639	0.101695	9.11294	6.63038	4.94706e-05	0.00360212	0.00328237	HBG2/HBG1/HBE1/HBA2/HBA1/HBB	6
MF	GO:0043394	proteoglycan binding	5/208	37/18639	0.135135	12.1095	7.18578	5.3763e-05	0.00360212	0.00328237	AGRN/LRP1/APOE/GPNMB/COL5A1	5
MF	GO:0019838	growth factor binding	8/208	136/18639	0.0588235	5.27121	5.31075	0.000145907	0.00868958	0.00791823	TSKU/IL1RN/COL6A1/ENG/IGFBP5/NRP1/A2M/COL5A1	8
MF	GO:0140829	bicarbonate:monoatomic anion antiporter activity	3/208	12/18639	0.25	22.4026	7.8785	0.000279777	0.0136328	0.0124226	SLC4A1/SLC4A8/SLC4A3	3
MF	GO:0140900	chloride:bicarbonate antiporter activity	3/208	12/18639	0.25	22.4026	7.8785	0.000279777	0.0136328	0.0124226	SLC4A1/SLC4A8/SLC4A3	3
MF	GO:0046906	tetrapyrrole binding	8/208	152/18639	0.0526316	4.71635	4.88722	0.000312205	0.0139451	0.0127073	HBG2/HBG1/HBE1/TCN1/HBA2/HBA1/HBB/STEAP4	8
MF	GO:0005201	extracellular matrix structural constituent	8/208	168/18639	0.047619	4.26717	4.51896	0.000608581	0.0250923	0.0228649	AGRN/EMILIN2/COL6A2/COL18A1/TGFBI/COL6A1/COL5A1/CHI3L1	8
MF	GO:0098641	cadherin binding involved in cell-cell adhesion	3/208	18/18639	0.166667	14.9351	6.2835	0.000987691	0.0378145	0.0344578	BAIAP2/TRIM29/STXBP6	3
MF	GO:0020037	heme binding	7/208	142/18639	0.0492958	4.41742	4.34259	0.00108728	0.038852	0.0354032	HBG2/HBG1/HBE1/HBA2/HBA1/HBB/STEAP4	7
MF	GO:0043395	heparan sulfate proteoglycan binding	3/208	19/18639	0.157895	14.149	6.09169	0.00116328	0.03897	0.0355107	AGRN/LRP1/APOE	3
MF	GO:0005518	collagen binding	5/208	72/18639	0.0694444	6.22296	4.71703	0.00125866	0.0396848	0.0361621	PAK1/COL6A2/TGFBI/COL6A1/ACHE	5
MF	GO:0030020	extracellular matrix structural constituent conferring tensile strength	4/208	44/18639	0.0909091	8.14642	5.04166	0.00144224	0.0429467	0.0391345	COL6A2/COL18A1/COL6A1/COL5A1	4
